# Genome-wide identification of genes important for growth of *Dickeya dadantii* and *D. dianthicola* in potato (*Solanum tuberosum*) tubers

**DOI:** 10.1101/2021.09.16.460530

**Authors:** Tyler C. Helmann, Melanie J. Filiatrault, Paul V. Stodghill

**Affiliations:** Emerging Pests and Pathogens Research Unit, Robert W. Holley Center for Agriculture and Health, Agricultural Research Service, United States Department of Agriculture, Ithaca, New York, USA; School of Integrative Plant Science, Plant Pathology and Plant-Microbe Biology Section, Cornell University, Ithaca, New York, USA

**Keywords:** potato, soft rot, RB-TnSeq, TnSeq, *Dickeya dadantii*, *Dickeya dianthicola*

## Abstract

*Dickeya* species are causal agents of soft rot diseases in many economically important crops, including soft rot disease of potato (*Solanum tuberosum*). Using random barcode transposon-site sequencing (RB-TnSeq), we generated genome-wide mutant fitness profiles of *Dickeya dadantii* 3937, *Dickeya dianthicola* ME23, and *Dickeya dianthicola* 67-19 isolates collected after passage through several *in vitro* and *in vivo* conditions. Tubers from the potato cultivars “Atlantic”, “Dark Red Norland”, and “Upstate Abundance” provided highly similar conditions for bacterial growth. Using the homolog detection software PyParanoid, we matched fitness values for orthologous genes in the three bacterial strains. Direct comparison of fitness among the strains highlighted shared and variable traits important for growth. Bacterial growth in minimal medium required many metabolic traits that were also essential for competitive growth *in planta*, such as amino acid, carbohydrate, and nucleotide biosynthesis. Growth in tubers specifically required the pectin degradation gene *kduD*. Disruption in three putative DNA-binding proteins had strain-specific effects on competitive fitness in tubers. Though the Soft Rot *Pectobacteriaceae* can cause disease with little host specificity, it remains to be seen the extent to which strain-level variation impacts virulence.
