## Supplemental Table 2 for "Genome-wide identification of genes important for growth of *Dickeya dadantii* and *D. dianthicola* in potato (*Solanum tuberosum*) tubers"

### Sheet: SRA
Accession	SRA filename
SRR13762539	10430690_Dda3937.fastq.gz
SRR13455163	10435840_Dda3937.fastq.gz
SRR13762538	10429775_DdiaME23.fastq.gz
SRR13444973	10430494_DdiaME23.fastq.gz
SRR13491906	10435838_Ddia6719.fastq.gz
SRR13723386	10436717_Ddia6719.fastq.gz
SRR13687346	TCH97.fastq.gz
SRR13687345	TCH98.fastq.gz
SRR13687274	TCH99.fastq.gz
SRR13687263	TCH100.fastq.gz
SRR13687252	TCH110.fastq.gz
SRR13687241	TCH111.fastq.gz
SRR13687230	TCH112.fastq.gz
SRR13687219	TCH113.fastq.gz
SRR13687208	TCH114.fastq.gz
SRR13687197	TCH115.fastq.gz
SRR13687344	TCH128.fastq.gz
SRR13687333	TCH129.fastq.gz
SRR13687322	TCH130.fastq.gz
SRR13687311	TCH131.fastq.gz
SRR13687300	TCH132.fastq.gz
SRR13687289	TCH133.fastq.gz
SRR13687278	TCH143.fastq.gz
SRR13687277	TCH144.fastq.gz
SRR13687276	TCH145.fastq.gz
SRR13687275	TCH146.fastq.gz
SRR13687273	TCH147.fastq.gz
SRR13687272	TCH148.fastq.gz
SRR13687271	TCH149.fastq.gz
SRR13687270	TCH150.fastq.gz
SRR13687269	TCH151.fastq.gz
SRR13687268	TCH152.fastq.gz
SRR13687267	TCH153.fastq.gz
SRR13687266	TCH154.fastq.gz
SRR13687265	TCH155.fastq.gz
SRR13687264	TCH156.fastq.gz
SRR13687262	TCH157.fastq.gz
SRR13687261	TCH158.fastq.gz
SRR13687260	TCH159.fastq.gz
SRR13687259	TCH160.fastq.gz
SRR13687258	TCH161.fastq.gz
SRR13687257	TCH162.fastq.gz
SRR13687256	TCH163.fastq.gz
SRR13687255	TCH164.fastq.gz
SRR13687254	TCH165.fastq.gz
SRR13687253	TCH166.fastq.gz
SRR13687251	TCH167.fastq.gz
SRR13687250	TCH168.fastq.gz
SRR13687249	TCH169.fastq.gz
SRR13687248	TCH170.fastq.gz
SRR13687247	TCH171.fastq.gz
SRR13687246	TCH172.fastq.gz
SRR13687245	TCH173.fastq.gz
SRR13687244	TCH174.fastq.gz
SRR13687243	TCH175.fastq.gz
SRR13687242	TCH176.fastq.gz
SRR13687240	TCH177.fastq.gz
SRR13687239	TCH178.fastq.gz
SRR13687238	TCH179.fastq.gz
SRR13687237	TCH180.fastq.gz
SRR13687236	TCH181.fastq.gz
SRR13687235	TCH182.fastq.gz
SRR13687234	TCH183.fastq.gz
SRR13687233	TCH184.fastq.gz
SRR13687232	TCH185.fastq.gz
SRR13687231	TCH186.fastq.gz
SRR13687229	TCH187.fastq.gz
SRR13687228	TCH188.fastq.gz
SRR13687227	TCH189.fastq.gz
SRR13687226	TCH190.fastq.gz
SRR13687225	TCH191.fastq.gz
SRR13687224	TCH192.fastq.gz
SRR13687223	TCH193.fastq.gz
SRR13687222	TCH194.fastq.gz
SRR13687221	TCH195.fastq.gz
SRR13687220	TCH196.fastq.gz
SRR13687218	TCH197.fastq.gz
SRR13687217	TCH198.fastq.gz
SRR13687216	TCH199.fastq.gz
SRR13687215	TCH200.fastq.gz
SRR13687214	TCH201.fastq.gz
SRR13687213	TCH202.fastq.gz
SRR13687212	TCH203.fastq.gz
SRR13687211	TCH204.fastq.gz
SRR13687210	TCH205.fastq.gz
SRR13687209	TCH206.fastq.gz
SRR13687207	TCH207.fastq.gz
SRR13687206	TCH208.fastq.gz
SRR13687205	TCH209.fastq.gz
SRR13687204	TCH210.fastq.gz
SRR13687203	TCH211.fastq.gz
SRR13687202	TCH212.fastq.gz
SRR13687201	TCH213.fastq.gz
SRR13687200	TCH214.fastq.gz
SRR13687199	TCH215.fastq.gz
SRR13687198	TCH216.fastq.gz
SRR13687196	TCH217.fastq.gz
SRR13687195	TCH218.fastq.gz
SRR13687194	TCH219.fastq.gz
SRR13687193	TCH220.fastq.gz
SRR13687192	TCH221.fastq.gz
SRR13687191	TCH222.fastq.gz
SRR13687190	TCH223.fastq.gz
SRR13687189	TCH224.fastq.gz
SRR13687188	TCH225.fastq.gz
SRR13687187	TCH226.fastq.gz
SRR13687343	TCH227.fastq.gz
SRR13687342	TCH228.fastq.gz
SRR13687341	TCH229.fastq.gz
SRR13687340	TCH230.fastq.gz
SRR13687339	TCH231.fastq.gz
SRR13687338	TCH232.fastq.gz
SRR13687337	TCH233.fastq.gz
SRR13687336	TCH234.fastq.gz
SRR13687335	TCH235.fastq.gz
SRR13687334	TCH236.fastq.gz
SRR13687332	TCH237.fastq.gz
SRR13687331	TCH238.fastq.gz
SRR13687330	TCH239.fastq.gz
SRR13687329	TCH240.fastq.gz
SRR13687328	TCH241.fastq.gz
SRR13687327	TCH242.fastq.gz
SRR13687326	TCH243.fastq.gz
SRR13687325	TCH244.fastq.gz
SRR13687324	TCH245.fastq.gz
SRR13687323	TCH246.fastq.gz
SRR13687321	TCH247.fastq.gz
SRR13687320	TCH248.fastq.gz
